## Supplementary material for "Structural basis for the selective inhibition of the PI3KC3-C2 complex by Rubicon in endolysosome maturation and mitophagy": Key resources table

### Sheet: Key_resource
Recource type	Designation	Source or reference	Identifiers	Additional information
Plasmid	pCAG-VPS15-TSF	PMID: 40442316	RRID:Addgene_203563
Plasmid	pCAG-VPS34	PMID: 40442316	RRID:Addgene_203564
Plasmid	pCAG-mCherry-ATG14	PMID: 40442316	RRID:Addgene_203567
Plasmid	pCAG-ATG14	PMID: 40442316	RRID:Addgene_203565
Plasmid	pCAG-BECN1	PMID: 40442316	RRID:Addgene_203568
Plasmid	pCAG-BECN1-(GSS)4-Rubicon(472-672)	This study	RRID: Addgene_260440
Plasmid	pCAG-UVRAG	This study	RRID: Addgene_260441
Plasmid	pCAG-mcherry-UVRAG	This study	RRID: Addgene_260442
Plasmid	pGST2-GFP-Rubicon-PIKBD-WT	This study	RRID: Addgene_260443
Plasmid	pGST2-GFP-Rubicon-PIKBD-Mut1 (E492K/S499K/E507K)	This study	RRID: Addgene_260444
Plasmid	pGST2-GFP-Rubicon-PIKBD-Mut2 (F496D/I503D)	This study	RRID: Addgene_260445
Plasmid	pCAG-MBP-TSF-Rubicon-478-512	This study	RRID: Addgene_260631
Plasmid	pCAG-MBP-TSF-Rubicon-478-512-Mut1+2	This study	RRID: Addgene_260632
Plasmid	pGST2-GFP-Rubicon-PIKBD- Mut1+2	This study	RRID: Addgene_260446
Plasmid	pCAG-EGFP-Rubicon	PMID: 40783388	RRID: Addgene_221659
Plasmid	pCAG-EGFP-Rubicon Mut1 (E492K/S499K/E507K)	This Study
Plasmid	pBABE mito-QC retroviral system	PMID:24176932, MRC PPU Reagents and Services, University of Dundee	Cat#DU40799
Plasmid	pBabeD hygro FLAG Rubicon Wild-type	This study, MRC PPU Reagents and Services, University of Dundee	Cat#DU78825
Plasmid	pBabeD hygro FLAG Rubicon E492K F496D S499K I503D E507K	This study, MRC PPU Reagents and Services, University of Dundee	Cat#DU83454
Antibodies	Rubicon	MBL International, Woburn, MA, USA	RRID:AB_10598340 Cat#M170-3
Antibodies	Alpha Tubulin	Proteintech, Rosemont, IL, USA	RRID:AB_11042766 Cat# 66031-1-Ig
Antibodies	Goat anti-Mouse IgG (H + L) Secondary Antibody HRP	Thermo Fisher Scientific, Waltham, MA, USA	RRID:AB_228307 Cat# 31430
Cell Line	HEK GnTi	University of California Berkeley tissue culture facility	RRID:CVCL_A785
Cell Line	BL21 competent cells	University of California Berkeley tissue culture facility	RRID:SCR_017144
Cell Line	human retinal pigment epithelial cell line ARPE-19	ATCC	Cat#CRL-2302; RRID:CVCL_0145
Cell Line	human retinal pigment epithelial cell line ARPE-19 Rubicon KO	This study
Cell facility	University of California Berkeley tissue culture facility	University of California Berkeley	RRID:SCR_017924	https://bds.berkeley.edu/facilities/cell-culture
Cell facility	Neurons R Us Core Facility	University of Pennsylvania Perelman School of Medicine	RRID:SCR_022421	https://www.med.upenn.edu/neuronsrus/
Reagent	Gibco FreeStyle 293 Expression Medium	Thermo Fisher Scientific, Waltham, MA, USA	Cat#2-338-018
Reagent	Glutathione Sepharose 4B GST-tagged protein purification resin	GE healthcare, Chicago, IL, USA	Cat#17075605
Reagent	Polyethylenimine (PEI)	Polysciences, Warrington, PA, USA	Cat#49553-93-7
Reagent	EDTA-Free Protease inhibitor tablet	Thermo Fisher Scientific, Waltham, MA, USA	Cat#A32965
Reagent	Strep-Tactin Superflow high capacity 50% suspension	IBA Lifesciences, Göttingen, Germany	Cat#2-1208-010
Reagent	ADP-Glo Kinase Assay Kit	Promega,Madison, WI, USA	Cat#V6930
Reagent	Poly-ʟ-Lysine Hydrobromide	Sigma-Aldrich, St. Louis, MO, USA	Cat#P4707
Reagent	Gibco Minimum Essential Medium (MEM)	Thermo Fisher Scientific, Waltham, MA, USA	Cat#11-095-080
Reagent	Gibco Neurobasal Medium	Thermo Fisher Scientific, Waltham, MA, USA	Cat#21-103-049
Reagent	D-(+)-Glucose	Sigma-Aldrich, St. Louis, MO, USA	Cat#G8270
Reagent	GlutaMAX	Thermo Fisher Scientific, Waltham, MA, USA	Cat#35050061
Reagent	Gibco Penicillin-Streptomycin	Thermo Fisher Scientific, Waltham, MA, USA	Cat#15-140-148
Reagent	B-27™ Supplement (50X)	Thermo Fisher Scientific, Waltham, MA, USA	Cat#17504044
Reagent	Magic Red Cathepsin B Assay Kit	Bio-Rad, Hercules, CA, USA	Cat#ICT937
Reagent	Hibernate E medium	BrainBits, Springfield, IL, USA	Cat#NC9063748
Reagent	Janelia Fluor 646 HaloTag Ligand	Promega,Madison, WI, USA	Cat#GA1121
Reagent	Lipofectamine 2000	Thermo Fisher Scientific, Waltham, MA, USA	Cat#11668019
Reagent	Platinum™ SuperFi II PCR Master Mixes	Thermo Fisher Scientific, Waltham, MA, USA	Cat#12368010
Reagent	ProLong™ Glass Antifade Mountant	Invitrogen, Carlsbad, CA, USA	Cat#P36984
Reagent	cOmplete™, EDTA-free Protease Inhibitor Cocktail	Roche, Basel, Switzerland	Cat#11873580001
Reagent	Pierce™ BCA Protein Assay Kits	Thermo Fisher Scientific, Waltham, MA, USA	Cat#23227
Reagent	Cytiva Amersham™ Protran™ NC Nitrocellulose Membranes: Rolls	Cytiva, Marlborough, MA, USA	Cat#15259794
Reagent	Clarity Western ECL Substrate (Bio-Rad #1705061)	Bio-Rad, Hercules, CA, USA	Cat#1705061
Reagent	Qiagen DNeasy kit	Qiagen, Hilden, Germany	Cat#69504
Reagent	PFA	Sigma-Aldrich, Dorset, UK	Cat#P6148
Reagent	Agencourt AMPure XP	Beckman Coulter, Brea, CA, USA	Cat#A63880
Software	SerialEM	DOI:10.1017/S1431927603445911	RRID:SCR_017293	https://bio3d.colorado.edu/SerialEM/download.html
Software	cryoSPARC (ver 4.6.2)	PMID: 28165473	RRID:SCR_016501	https://cryosparc.com/
Software	Topaz (0.2.5a)	PMID: 31591578	n/a	https://www.topazlabs.com/
Software	ChimeraX (ver 1.10)	PMID: 32881101	RRID:SCR_015872	https://www.cgl.ucsf.edu/chimera/
Software	AlphaFold (Ver. 2)	PMID: 34265844	RRID:SCR_023662	https://alphafold.ebi.ac.uk/
Software	ISOLDE (ver 1.5)	PMID: 29872003	n/a	https://isolde.cimr.cam.ac.uk/
Software	coot (ver. 0.9.8)	PMID: 15572765	RRID:SCR_014222	https://www2.mrc-lmb.cam.ac.uk/personal/pemsley/coot/
Software	Phenix (1.18.2)	PMID: 31588918	RRID:SCR_014224	https://www.phenix-online.org/
Software	Adaptive Poisson-Boltzmann Solver (APBS)	PMID: 28836357	RRID:SCR_008387	https://server.poissonboltzmann.org/
Software	FIJI (Ver. 2.14.0/1.54f)	PMID: 22743772	RRID:SCR_002285	https://imagej.net/software/fiji/
Software	Prism version 10.4.1(627)	GraphPad Software	n/a	https://www.graphpad.com/features
Online service	Adaptive Poisson-Boltzmann Solver (APBS)	PMID: 28836357	RRID:SCR_008387	https://server.poissonboltzmann.org/
Online service	wwPDB Validation System	Worldwide Protein Data Bank	RRID:SCR_006555	https://validate-rcsb-2.wwpdb.org/
Protocols	Plasmid construction	PMID: 40442316	DOI: 10.17504/protocols.io.bp2l6x3b5lqe/v1
Protocols	Protein expression and purification from mammanlian cells	This study	DOI: 10.17504/protocols.io.eq2lym7wmlx9/v1
Protocols	Protein expression and purification from E.coli	This study	DOI: 10.17504/protocols.io.bp2l6o9dklqe/v1
Protocols	Sample vitrification and cryo-EM data acquisition	PMID: 40442316	DOI: 10.17504/protocols.io.kqdg39rreg25/v1
Protocols	Image processing and 3D reconstruction	PMID: 40442316	DOI: 10.17504/protocols.io.x54v9d99mg3e/v1
Protocols	Model building, validation, and visualization	PMID: 40442316	DOI: 10.17504/protocols.io.j8nlkw77wl5r/v1
Protocols	Microscopy-based GSH bead protein-protein interaction assay	PMID: 40442316	DOI: 10.17504/protocols.io.4r3l27xdxg1y/v1
Protocols	ADP-Glo assay	This study	DOI: 10.17504/protocols.io.rm7vzwbk8vx1/v1
Protocols	SUV production	This study	DOI: 10.17504/protocols.io.j8nlk7w95g5r/v1
Protocols	Microscopy-based mito-QC assay	This study	DOI:10.17504/protocols.io.5qpvojr59g4o/v1
Deposited Data	Original images and gels with their repeats	Zenodo	https://zenodo.org/uploads/21299323
Deposited Data	PDB coordinates of the Rubicon:PI3KC3-C2 complex	Protein Data Bank (PDB)	9ZPD
Deposited Data	Cryo-EM map of the Rubicon:PI3KC3-C2 complex (consensus map)	Electron Microscopy Data Bank (EMDB)	EMD-74527
Deposited Data	Cryo-EM map of the Rubicon:PI3KC3-C2 complex (composite map)	Electron Microscopy Data Bank (EMDB)	EMD-74522
Deposited Data	Cryo-EM map of the Rubicon:PI3KC3-C2 complex (local map 1/2)	Electron Microscopy Data Bank (EMDB)	EMD-74520
Deposited Data	Cryo-EM map of the Rubicon:PI3KC3-C2 complex (local map 2/2)	Electron Microscopy Data Bank (EMDB)	EMD-74521
Deposited Data	PDB coordinates of the unbound PI3KC3-C2 complex	Protein Data Bank (PDB)	9ZPC
Deposited Data	Cryo-EM map of the unbound PI3KC3-C2 complex (consensus map)	Electron Microscopy Data Bank (EMDB)	EMD-74526
Deposited Data	Cryo-EM map of the unbound PI3KC3-C2 complex (composite map)	Electron Microscopy Data Bank (EMDB)	EMD-74511
Deposited Data	Cryo-EM map of the unbound PI3KC3-C2 complex (local map 1/2)	Electron Microscopy Data Bank (EMDB)	EMD-74509
Deposited Data	Cryo-EM map of the unbound PI3KC3-C2 complex (local map 2/2)	Electron Microscopy Data Bank (EMDB)	EMD-74510
Deposited Data	PDB coordinates of the unbound PI3KC3-C1 complex	Protein Data Bank (PDB)	13BV
Deposited Data	Cryo-EM map of the unbound PI3KC3-C1 complex (consensus map)	Electron Microscopy Data Bank (EMDB)	EMD-76952
Deposited Data	Cryo-EM map of the unbound PI3KC3-C1 complex (composite map)	Electron Microscopy Data Bank (EMDB)	EMD-76934
Deposited Data	Cryo-EM map of the unbound PI3KC3-C1 complex (local map 1/2)	Electron Microscopy Data Bank (EMDB)	EMD-76932
Deposited Data	Cryo-EM map of the unbound PI3KC3-C1 complex (local map 2/2)	Electron Microscopy Data Bank (EMDB)	EMD-76933
